# Ultrastructural analysis reveals mitochondrial placement independent of synapse placement in fine caliber C. elegans neurons

**DOI:** 10.1101/2023.05.30.542959

**Authors:** Danielle V. Riboul, Sarah Crill, Carlos D. Oliva, Maria Gabriela Restifo, Reggie Joseph, Kerdes Joseph, Ken C.Q. Nguyen, David H. Hall, Yaouen Fily, Gregory T. Macleod

## Abstract

Neurons rely on mitochondria for an efficient supply of ATP and other metabolites. However, while neurons are highly elongated, mitochondria are discrete and limited in number. Due to the slow rates of diffusion over long distances it follows that neurons would benefit from an ability to control the distribution of mitochondria to sites of high metabolic activity, such as synapses. It is assumed that neurons’ possess this capacity, but ultrastructural data over substantial portions of a neuron’s extent that would allow for tests of such hypotheses are scarce. Here, we mined the *Caenorhabditis elegans’* electron micrographs of John White and Sydney Brenner and found systematic differences in average mitochondrial length (ranging from 1.3 to 2.4 μm), volume density (3.7% to 6.5%) and diameter (0.18 to 0.24 μm) between neurons of different neurotransmitter type and function, but found limited differences in mitochondrial morphometrics between axons and dendrites of the same neurons. Analyses of distance intervals found mitochondria to be distributed randomly with respect to presynaptic specializations, and an indication that mitochondria were displaced from postsynaptic specializations. Presynaptic specializations were primarily localized to varicosities, but mitochondria were no more likely to be found in synaptic varicosities than non-synaptic varicosities. Consistently, mitochondrial volume density was no greater in varicosities with synapses. Therefore, beyond the capacity to disperse mitochondria throughout their length, at least in *C. elegans*, fine caliber neurons manifest limited *sub-*cellular control of mitochondrial size and distribution.

**SIGNIFICANCE:** Brain function is unequivocally reliant on mitochondrial function for its energy needs, and the mechanisms that cells use to control these organelles is an active field of enquiry. WormImage, a decades old electron microscopy database in the public domain, contains information about the ultrastructural disposition of mitochondria within the nervous system of *C elegans* over previously unexamined extents. In a largely remote format, a team of students mined this database over the course of the pandemic. They found differences in mitochondrial size and density between neurons, but limited differences between different compartments of the same neurons. Also, while neurons are clearly able to disperse mitochondria throughout their extent, they found little evidence that they “install” mitochondria at synaptic varicosities.
