## Supplemental Data Tables for "Ultrastructural analysis reveals mitochondrial placement independent of synapse placement in fine caliber C. elegans neurons"

### Sheet: Mitochondrial Length
	Data for Figure 2F
	Neuron Name	Neuron Number	Processes	Subcellular Branches	Average Mitochondrial Length (µm)	SD	SE	N
	AVAL	1	-	-	2.36541	1.60682	0.26416	37
	AVBL	2	-	-	2.61419	2.70517	0.485862	31
	AVAR	3	-	-	2.34927	1.98359	0.309785	41
	AVBR	4	-	-	2.24727	1.59592	0.277813	33
	PVM	16	-	-	1.79826	0.899897	0.187642	23
	AVM	19	-	-	1.6	1.09807	0.274518	16
	DD1	9	Ventral	Dendritic	1.28	0.943864	0.385331	6
	DD1	9	Dorsal	Mixed	1.885	1.62828	0.407069	16
	DD2	97	Ventral	Dendritic	1.36	0.892148	0.257541	12
	DD2	39	Dorsal	Mixed	1.14824	1.08294	0.262651	17
	DD3	113	Ventral	Dendritic	1.144	1.05193	0.33265	10
	DD3	43	Dorsal	Mixed	0.946667	0.609416	0.143641	18
	VD4	102	Ventral	Mixed	1.93	1.23672	0.437248	8
	VD4	35	Dorsal	Dendritic	1.33333	0.672904	0.224301	9
	VD5	114	Ventral	Mixed	1.33333	1.08959	0.363196	9
	VD5	42	Dorsal	Dendritic	1.12	0.657267	0.219089	9
	VC1	47	-	-	1.46435	1.46849	0.306202	23
	VC3	77	-	-	1.616	0.669465	0.172855	15
	VC2	32	-	-	1.51158	1.15713	0.265464	19
	VB1	57	-	-	1.828	1.31793	0.294698	20
	VB4	99	-	-	1.01333	0.5349	0.126077	18
	VB5	110	-	-	1.17333	0.546992	0.182331	9

### Sheet: Mitochondrial Volume
	Data for Figure 2G
	Neuron Name	Neuron Number	Processes	Subcellular Branches	Average Mitochondrial Volume (µm3)	SD	SE	N
	AVAL	1	-	-	0.116631	0.0971087	0.0159646	37
	AVBL	2	-	-	0.122268	0.142304	0.0255586	31
	AVAR	3	-	-	0.109053	0.107857	0.0168445	41
	AVBR	4	-	-	0.113368	0.10044	0.0174844	33
	PVM	16	-	-	0.0523601	0.0220867	0.0046054	23
	AVM	19	-	-	0.0503172	0.035269	0.00881726	16
	DD1	9	Ventral	Dendritic	0.0380343	0.0397377	0.0162228	6
	DD1	9	Dorsal	Mixed	0.0849546	0.0609666	0.0152416	16
	DD2	97	Ventral	Dendritic	0.0430086	0.042838	0.0123663	12
	DD2	39	Dorsal	Mixed	0.0615758	0.0585084	0.0141904	17
	DD3	113	Ventral	Dendritic	0.0478972	0.0439234	0.0138898	10
	DD3	43	Dorsal	Mixed	0.0536174	0.0352188	0.00830115	18
	VD4	102	Ventral	Mixed	0.0925111	0.0582821	0.0206058	8
	VD4	35	Dorsal	Dendritic	0.0448529	0.0228997	0.00763323	9
	VD5	114	Ventral	Mixed	0.0772206	0.0755602	0.0251867	9
	VD5	42	Dorsal	Dendritic	0.0435324	0.0300718	0.0100239	9
	VC1	47	-	-	0.0376199	0.0321504	0.00670382	23
	VC3	77	-	-	0.0463268	0.0329126	0.008498	15
	VC2	32	-	-	0.0363926	0.0248244	0.0056951	19
	VB1	57	-	-	0.0586629	0.0458596	0.0102545	20
	VB4	99	-	-	0.0406534	0.0237392	0.00559538	18
	VB5	110	-	-	0.0637721	0.0279292	0.00930973	9

### Sheet: Mitochondrial Diameter
	Data for Figure 2H
	Neuron Name	Neuron Number	Processes	Subcellular Branches	Average Mitochondrial Diameter 1X (µm)	SD	SE	N	Average Mitochondrial Diameter 2X (µm)	SD	SE	N	Average Mitochondrial Diameter 3X (µm)	SD	SE	N	Total Average Mitochondrial Diameter (µm)	SD	SE
	AVAL	1	-	-	0.25	0.044	0.0023	355	0.22	0.062	0.014	21	0.21	-	-	1	0.26	0.074	0.0039
	AVBL	2	-	-	0.24	0.049	0.0028	304	0.23	0.035	0.0057	38	0.28	0.02	0.0083	6	0.27	0.12	0.0067
	AVAR	3	-	-	0.24	0.039	0.002	380	0.21	0.051	0.0086	35	-	-	-	-	0.26	0.07	0.0036
	AVBR	4	-	-	0.25	0.053	0.003	320	-	-	-	-	-	-	-	-	0.25	0.053	0.003
	PVM	16	-	-	0.19	0.035	0.0026	176	0.3	0.068	0.034	4	-	-	-	-	0.19	0.067	0.005
	AVM	19	-	-	0.2	0.038	0.0036	109	0.13	0.065	0.037	3	-	-	-	-	0.2	0.045	0.0043
	DD1	9	Ventral	Dendritic	0.21	0.068	0.011	36	0.26	0.016	0.0093	3	-	-	-	-	0.23	0.108	0.018
	DD1	9	Dorsal	Mixed	0.23	0.066	0.006	123	0.22	0.096	0.034	8	-	-	-	-	0.24	0.098	0.0088
	DD2	97	Ventral	Dendritic	0.19	0.073	0.0086	71	-	-	-	-	-	-	-	-	0.19	0.073	0.0086
	DD2	39	Dorsal	Mixed	0.25	0.071	0.008	79	0.23	0.076	0.027	8	-	-	-	-	0.28	0.12	0.013
	DD3	113	Ventral	Dendritic	0.22	0.058	0.0085	46	0.24	0.045	0.02	5	-	-	-	-	0.25	0.11	0.017
	DD3	43	Dorsal	Mixed	0.25	0.055	0.0063	75	0.32	0.031	0.022	2	-	-	-	-	0.26	0.073	0.0084
	VD4	102	Ventral	Mixed	0.24	0.041	0.0052	62	0.3	0.064	0.029	5	-	-	-	-	0.26	0.11	0.013
	VD4	35	Dorsal	Dendritic	0.2	0.041	0.0056	52	0.21	-	-	1	-	-	-	-	0.21	0.047	0.0065
	VD5	114	Ventral	Mixed	0.26	0.088	0.012	50	0.28	0.064	0.045	2	-	-	-	-	0.27	0.11	0.016
	VD5	42	Dorsal	Dendritic	0.21	0.051	0.0073	49	-	-	-	-	-	-	-	-	0.21	0.051	0.0073
	VC1	47	-	-	0.18	0.048	0.0041	138	0.17	0.039	0.012	10	-	-	-	-	0.18	0.049	0.0041
	VC3	77	-	-	0.19	0.053	0.0053	99	0.12	0.011	0.0041	7	-	-	-	-	0.2	0.065	0.0065
	VC2	32	-	-	0.17	0.042	0.0038	124	0.11	0.013	0.009	2	-	-	-	-	0.17	0.043	0.0039
	VB1	57	-	-	0.2	0.045	0.0036	159	-	-	-	-	-	-	-	-	0.2	0.045	0.0036
	VB4	99	-	-	0.22	0.06	0.0066	82	-	-	-	-	-	-	-	-	0.22	0.06	0.0066
	VB5	110	-	-	0.26	0.062	0.009	47	-	-	-	-	-	-	-	-	0.26	0.062	0.009

### Sheet: Neuronal Diameter
	Data for Figure 2I and 4F
	Neuron Name	Neuron Number	Processes	Subcellular Branches	Average Neuron Diameter (µm)	SD	SE	Average Neuron Diameter 1X Mitochondria (µm)	SD	SE	N	Average Neuron Diameter 2X Mitochondria (µm)	SD	SE	N	Average Neuron Diameter 3X Mitochondria (µm)	SD	SE	N
	AVAL	1	-	-	0.49484	0.095882	0.00222921	0.584686	0.0878957	0.0179416	24	0.640824	0.15105	0.0675518	5	0.637356	-	-	1
	AVBL	2	-	-	0.423042	0.0868124	0.00201835	0.498089	0.0860985	0.0183563	22	0.636404	0.0491018	0.0245509	4	0.700229	-	-	1
	AVAR	3	-	-	0.471112	0.092561	0.002152	0.532483	0.0582858	0.0130331	20	0.572786	0.112749	0.0339952	11	-	-	-	0
	AVBR	4	-	-	0.423552	0.0886117	0.00206018	0.488747	0.0806353	0.0142544	33	-	-	-	0	-	-	-	0
	PVM	16	-	-	0.234672	0.0475307	0.00119995	0.305424	0.0367576	0.00802116	21	0.592763	-	-	1	-	-	-	0
	AVM	19	-	-	0.264786	0.0441139	0.00118837	0.338834	0.0794654	0.021238	14	0.380957	-	-	1	-	-	-	0
	DD1	9	Ventral	Dendritic	0.321176	0.141272	0.00593287	0.431144	0.0848934	0.0379655	5	0.725807	0.0554704	0.0392235	2	-	-	-	0
	DD1	9	Dorsal	Mixed	0.309591	0.13297	0.00482652	0.468194	0.168601	0.0533163	10	0.608802	0.461084	0.266207	3	-	-	-	0
	DD2	97	Ventral	Dendritic	0.329078	0.0920429	0.00411628	0.394116	0.1363	0.0378029	13	-	-	-	0	-	-	-	0
	DD2	39	Dorsal	Mixed	0.36041	0.154311	0.00718696	0.515002	0.161502	0.0610421	7	0.679811	0.0850935	0.038055	5		-	-	0
	DD3	113	Ventral	Dendritic	0.337117	0.0948782	0.00420954	0.39797	0.0611994	0.0216373	8	0.670037	-	-	1	-	-	-	0
	DD3	43	Dorsal	Mixed	0.342213	0.143045	0.00609392	0.530236	0.152019	0.0406287	14	0.721	0.100297	0.0709205	2	-	-	-	0
	VD4	102	Ventral	Mixed	0.446324	0.147706	0.00844378	0.595669	0.129667	0.057989	5	0.736329	-	-	1	-	-	-	0
	VD4	35	Dorsal	Dendritic	0.303234	0.0747775	0.00442169	0.396925	0.048948	0.0185006	7	0.467759	-	-	1	-	-	-	0
	VD5	114	Ventral	Mixed	0.419411	0.150283	0.00879464	0.617528	0.185247	0.0700166	7	-	-	-	0	-	-	-	0
	VD5	42	Dorsal	Dendritic	0.308107	0.0823282	0.00506695	0.413431	0.0649615	0.0216538	9	-	-	-	0	-	-	-	0
	VC1	47	-	-	0.251172	0.0998808	0.00239034	0.247823	0.0754024	0.0172985	19	0.395049	0.0403586	0.0285379	2	-	-	-	0
	VC3	77	-	-	0.226622	0.0791484	0.00203012	0.300335	0.0794969	0.0220485	13	0.466436	-	-	1	-	-	-	0
	VC2	32	-	-	0.254467	0.079098	0.0019275	0.317701	0.0532405	0.0129127	17	0.344306	-	-	1	-	-	-	0
	VB1	57	-	-	0.199746	0.0764626	0.0018469	0.317259	0.0842868	0.0188471	20	-	-	-	0	-	-	-	0
	VB4	99	-	-	0.242842	0.0901534	0.00283255	0.363101	0.0736804	0.0173666	18	-	-	-	0	-	-	-	0
	VB5	110	-	-	0.27362	0.0863141	0.00344705	0.441348	0.117789	0.0392629	9	-	-	-	0	-	-	-	0

### Sheet: Instantaneous Density
	Data for Figure 2J
	Neuron Name	Neuron Number	Processes	Subcellular Branches	Instantaneous Mitochondrial Density	SD	SE	N
	AVAL	1	-	-	0.180243	0.0698864	0.0114893	37
	AVBL	2	-	-	0.196765	0.0557636	0.0100154	31
	AVAR	3	-	-	0.17212	0.0672662	0.0105052	41
	AVBR	4	-	-	0.231296	0.0712176	0.0123974	33
	PVM	16	-	-	0.379033	0.0957648	0.0199683	23
	AVM	19	-	-	0.371976	0.0769967	0.0192492	16
	DD1	9	Ventral	Dendritic	0.140602	0.109207	0.0445836	6
	DD1	9	Dorsal	Mixed	0.252765	0.0947997	0.0236999	16
	DD2	97	Ventral	Dendritic	0.220351	0.0784361	0.0226425	12
	DD2	39	Dorsal	Mixed	0.18174	0.0885631	0.0214797	17
	DD3	113	Ventral	Dendritic	0.277032	0.124141	0.0392567	10
	DD3	43	Dorsal	Mixed	0.251036	0.0933674	0.0220069	18
	VD4	102	Ventral	Mixed	0.182531	0.0595138	0.0210413	8
	VD4	35	Dorsal	Dendritic	0.276265	0.0385718	0.0128573	9
	VD5	114	Ventral	Mixed	0.188748	0.0706172	0.0235391	9
	VD5	42	Dorsal	Dendritic	0.285379	0.064237	0.0214123	9
	VC1	47	-	-	0.314911	0.154016	0.0321145	23
	VC3	77	-	-	0.346342	0.127134	0.032826	15
	VC2	32	-	-	0.324645	0.100101	0.0229647	19
	VB1	57	-	-	0.440658	0.173736	0.0388486	20
	VB4	99	-	-	0.410658	0.0947476	0.0223322	18
	VB5	110	-	-	0.423773	0.0895386	0.0298462	9

### Sheet: Overall Density
	Data for Figure 2K
	Neuron Name	Neuron Number	Processes	Subcellular Branches	Overall Mitochondrial Density	SD	SE	N
	AVAL	1	-	-	0.0505468	0.00567162	0.000131862	37
	AVBL	2	-	-	0.0582917	0.0194387	0.00045194	31
	AVAR	3	-	-	0.0556334	0.0142215	0.000330644	41
	AVBR	4	-	-	0.0573064	0.0139009	0.000323189	33
	PVM	16	-	-	0.0739562	0.0144181	0.000363997	23
	AVM	19	-	-	0.0442182	0.0123813	0.000333535	16
	DD1	9	Ventral	Dendritic	0.0173589	0.0253732	0.00069653	6
	DD1	9	Dorsal	Mixed	0.0837416	0.026751	0.000970998	16
	DD2	97	Ventral	Dendritic	0.0469361	0.0160303	0.000517105	12
	DD2	39	Dorsal	Mixed	0.0784555	0.018014	0.000838993	17
	DD3	113	Ventral	Dendritic	0.0408157	0.0327196	0.0010045	10
	DD3	43	Dorsal	Mixed	0.0674479	0.021453	0.000912273	18
	VD4	102	Ventral	Mixed	0.0581353	0.00812023	0.000332897	8
	VD4	35	Dorsal	Dendritic	0.0758577	0.0253488	0.00149111	9
	VD5	114	Ventral	Mixed	0.063125	0.00553092	0.000233724	9
	VD5	42	Dorsal	Dendritic	0.0769437	0.0266913	0.00163655	9
	VC1	47	-	-	0.0377912	0.00984031	0.000235971	23
	VC3	77	-	-	0.0417189	0.00157166	4.01278e-05	15
	VC2	32	-	-	0.0305922	0.00951828	0.00023174	19
	VB1	57	-	-	0.079406	0.029964	0.000723761	20
	VB4	99	-	-	0.0572116	0.0196032	0.000615309	18
	VB5	110	-	-	0.0589014	0.0291065	0.00115963	9

### Sheet: Cell Body Mitochondrial Values
	Data for Figure 3D-F
	Neuron Name	Neuron Number	Processes	Subcellular Branches	Average Mitochondrial Length (µm)	Average Mitochondrial Volume (µm3)	Average Mitochondrial Diameter (µm)	Cell Body Diameter (µm)	Instantaneous Density	Overall Density	N
	DD1	9	Ventral	Dendritic	4.624	0.238236	0.249798	1.21149	0.0946054	0.0665821	5
	DD2	97	Ventral	Dendritic	1.36	0.10087	0.286046	1.51231	0.0596734	0.0664003	7
	DD3	113	Ventral	Dendritic	1.84	0.243129	0.40637	1.2781	0.136868	0.0597174	3
	VD4	102	Ventral	Mixed	0.52	0.0487753	0.365166	1.7787	0.0547702	0.0359073	6
	VD5	114	Ventral	Mixed	1	0.068448	0.305432	1.56928	0.0656056	0.0500791	6
	VC1	47	-	-	1.12	0.0671899	0.26053	1.56632	0.0243311	0.0313832	9
	VC3	77	-	-	1.80571	0.106132	0.263779	1.37141	0.0659912	0.0502943	7
	VC2	32	-	-	1.39	0.0659262	0.224334	1.20695	0.0321951	0.046098	8
	VB1	57	-	-	1.096	0.104907	0.339886	1.81296	0.0438542	0.0590675	10
	VB4	99	-	-	2.32	0.153053	0.223646	1.37916	0.0358093	0.0595656	4
	VB5	110	-	-	1.78	0.124767	0.28761	1.38451	0.051414	0.0559957	4

### Sheet: Neuronal Area
	Data for Figure 4F
	Multiple Mitochondria
	Number of Occurances	Neuron Number	Neuron Name	Processes	Subcellular Branches	Neuron Area	Total Mitochondrial Area	N	Units
	1	1	AVAL	-	-	9.17396	2.37683	2	Microns 2
	2	1	AVAL	-	-	5.47612	2.41225	2
	3	1	AVAL	-	-	1.82178	0.414772	2
	4	1	AVAL	-	-	2.64145	0.6799	2
	5	1	AVAL	-	-	3.19046	1.00686	3
	6	1	AVAL	-	-	2.32306	0.685442	2
	1	2	AVBL	-	-	3.52033	1.18278	2
	2	2	AVBL	-	-	7.70193	2.98148	3
	3	2	AVBL	-	-	7.39597	2.24844	2
	4	2	AVBL	-	-	2.67404	0.688533	2
	5	2	AVBL	-	-	2.89068	0.597094	2
	1	3	AVAR	-	-	5.79213	1.40723	2
	2	3	AVAR	-	-	3.59894	1.77743	2
	3	3	AVAR	-	-	1.8225	0.629109	2
	4	3	AVAR	-	-	2.27583	0.809301	2
	5	3	AVAR	-	-	5.08843	1.72187	2
	6	3	AVAR	-	-	1.88737	0.490171	2
	7	3	AVAR	-	-	5.60094	1.44407	2
	8	3	AVAR	-	-	3.35203	0.250714	2
	9	3	AVAR	-	-	2.83556	0.777869	2
	10	3	AVAR	-	-	11.7852	2.21039	2
	11	3	AVAR	-	-	2.95444	0.609863	2
	0	4	AVBR	-	-	-	-	-
	1	16	PVM	-	-	5.51927	2.76835	2
	1	19	AVM	-	-	1.13984	0.615379	3
	1	9	DD1	Ventral	Dendritic	4.59671	1.01871	2
	2	9	DD1	Ventral	Dendritic	3.70234	0.63013	2
	1	9	DD1	Dorsal	Mixed	10.2249	2.46218	2
	2	9	DD1	Dorsal	Mixed	0.994791	0.537118	2
	3	9	DD1	Dorsal	Mixed	1.46542	0.592268	2
	0	97	DD2	Ventral	Dendritic	-	-	2
	1	39	DD2	Dorsal	Mixed	3.40428	1.07536	2
	2	39	DD2	Dorsal	Mixed	10.1812	3.57778	2
	3	39	DD2	Dorsal	Mixed	3.88968	0.557268	2
	4	39	DD2	Dorsal	Mixed	3.43676	0.835979	2
	5	39	DD2	Dorsal	Mixed	2.55648	0.428472	2
	1	113	DD3	Ventral	Dendritic	3.52604	1.13232	2
	1	43	DD3	Dorsal	Mixed	4.88214	1.36284	2
	2	43	DD3	Dorsal	Mixed	3.28351	1.11722	2
	1	102	VD4	Ventral	Mixed	4.25828	1.36253	2
	2	102	VD4	Ventral	Mixed	8.26747	3.20644	2
	1	35	VD4	Dorsal	Dendritic	1.71844	0.34821	-
	1	114	VD5	Ventral	Mixed	11.1289	2.7325	2
	0	42	VD5	Dorsal	Dendritic	-	-	2
	2	47	VC1	-	-	2.08137	0.325782	2
	3	47	VC1	-	-	1.29808	0.488297	2
	1	32	VC2	-	-	1.86212	0.536187	2
	1	77	VC3	-	-	1.70873	0.62095	2
	0	57	VB1	-	-	-	-	-
	0	99	VB4	-	-	-	-	-
	0	110	VB5	-	-	-	-	-

### Sheet: Neuronal Varicosities
	Data for Figure 6B
					synaptic varicosity			non-synaptic varicosity
	Neuron Name	Neuron Number	Processes	Subcellular Branches	ω	φ	proportion	α	ψ	proportion
	AVAL	1	-	-	8	1	0.888889	3	1	0.75
	AVBL	2	-	-	4	2	0.666667	2	1	0.666667
	AVAR	3	-	-	3	1	0.75	0	0	-
	AVBR	4	-	-	5	5	0.5	2	3	0.4
	PVM	16	-	-	3	0	1	15	3	0.833333
	AVM	19	-	-	0	0	-	7	0	1
	DD1	9	Ventral	Dendritic	4	4	0.5	1	1	0.5
	DD1	9	Dorsal	Mixed	9	14	0.391304	2	1	0.666667
	DD2	97	Ventral	Dendritic	3	0	1	0	1	0
	DD2	39	Dorsal	Mixed	11	12	0.478261	1	2	0.333333
	DD3	113	Ventral	Dendritic	5	5	0.5	0	0	-
	DD3	43	Dorsal	Mixed	11	12	0.478261	3	3	0.5
	VD4	102	Ventral	Mixed	4	10	0.285714	1	0	1
	VD4	35	Dorsal	Dendritic	4	4	0.5	2	0	1
	VD5	114	Ventral	Mixed	5	11	0.3125	0	0	-
	VD5	42	Dorsal	Dendritic	3	0	1	3	0	1
	VC1	47	-	-	8	13	0.380952	9	14	0.391304
	VC3	77	-	-	4	17	0.190476	5	16	0.238095
	VC2	32	-	-	8	15	0.347826	5	15	0.25
	VB1	57	-	-	3	2	0.6	14	6	0.7
	VB4	99	-	-	5	3	0.625	7	5	0.583333
	VB5	110	-	-	5	12	0.294118	2	3	0.4
